# Microglial senescence contributes to female-biased neuroinflammation in the aging mouse hippocampus: implications for Alzheimer’s disease

**DOI:** 10.1101/2023.03.07.531562

**Authors:** Sarah R. Ocañas, Kevin D. Pham, Jillian E.J. Cox, Alex W. Keck, Sunghwan Ko, Felix A. Ampadu, Hunter L. Porter, Victor A. Ansere, Adam Kulpa, Collyn M. Kellogg, Adeline H. Machalinski, Ana J. Chucair-Elliott, Willard M. Freeman

**Affiliations:** Genes & Human Disease Program, Oklahoma Medical Research Foundation, Oklahoma City, OK USA; Department of Physiology, University of Oklahoma Health Sciences Center, Oklahoma City, OK USA; Graduate Program in Biomedical Sciences, University of Oklahoma Health Sciences Center, Oklahoma City, OK; Department of Biochemistry and Molecular Biology, University of Oklahoma Health Sciences Center, Oklahoma City, OK USA; Oklahoma City Veterans Affairs Medical Center, Oklahoma City, OK USA

**Author notes:** **To whom correspondence should be addressed:** Willard M. Freeman, Genes & Human Disease Program, Oklahoma Medical Research Foundation, 825 NE 13^th^ Street, Oklahoma City, OK 73104, USA. **E-mail address:**.

**Keywords:** Microglia, sex effects, sex divergence, senescence, neuroinflammation, hippocampus, brain aging, transcriptomics, disease-associated microglia, Alzheimer’s disease

## Abstract

**Background:** Microglia, the brain’s principal immune cells, have been implicated in the pathogenesis of Alzheimer’s disease (AD), a condition shown to affect more females than males. Although sex differences in microglial function and transcriptomic programming have been described across development and in disease models of AD, no studies have comprehensively identified the sex divergences that emerge in the aging mouse hippocampus. Further, existing models of AD generally develop pathology (amyloid plaques and tau tangles) early in life and fail to recapitulate the aged brain environment associated with late-onset AD. Here, we examined and compared transcriptomic and translatomic sex effects in young and old murine hippocampal microglia.

**Methods:** Hippocampal tissue from C57BL6/N and microglial NuTRAP mice of both sexes were collected at young (5-6 month-old [mo]) and old (22-25 mo) ages. Cell sorting and affinity purification techniques were used to isolate the microglial transcriptome and translatome for RNA-sequencing and differential expression analyses. Flow cytometry, qPCR, and imaging approaches were used to confirm the transcriptomic and translatomic findings.

**Results:** There were marginal sex differences identified in the young hippocampal microglia, with most differentially expressed genes (DEGs) restricted to the sex chromosomes. Both sex chromosomally-and autosomally-encoded sex differences emerged with aging. These sex DEGs identified at old age were primarily female-biased and enriched in senescent and disease-associated microglial signatures. Normalized gene expression values can be accessed through a searchable web interface (https://neuroepigenomics.omrf.org/). Pathway analyses identified upstream regulators induced to a greater extent in females than in males, including inflammatory mediators IFNG, TNF, and IL1B, as well as AD-risk genes TREM2 and APP.

**Conclusions:** These data suggest that female microglia adopt disease-associated and senescent phenotypes in the aging mouse hippocampus, even in the absence of disease pathology, to a greater extent than males. This sexually divergent microglial phenotype may explain the difference in susceptibility and disease progression in the case of AD pathology. Future studies will need to explore sex differences in microglial heterogeneity in response to AD pathology and determine how sex-specific regulators (i.e., sex chromosomal or hormonal) elicit these sex effects.
