## Supplemental Table 6 for "Microglial senescence contributes to female-biased neuroinflammation in the aging mouse hippocampus: implications for Alzheimer’s disease"

### Sheet: Reduced lists
identified in >=2 studies				only one LDAM paper
DAM/MgND/ARM	IRM	Homeostatic	Proliferative	LDAM
Cybb	Ifit3	Crybb1	Top2a	Pde2a
Itgax	Irf7	Cx3cr1	Tubb5	Ldhb
Clec7a	Ifit2	Tmem119	Mki67	Cd63
Gpnmb	Ifitm3	P2ry12	Cdk1	Dazap2
Apoe	Oasl2	Stab1		Rbbp4
Aplp2	Parp12	Ecscr		2900026A02Rik
Ctsb	Ifi27l2a	Cd164		Cat
Cd74	Tor3a	Upk1b		Npl
Tyrobp	Bst2	Sox4		Slc25a5
Ctsd	Ccdc86	Susd3		Kl
Cst7	Cxcl10	Calm2		E430025E21Rik
Pld3	Eif2ak2	Txnip		Adipor1
Spp1	Trafd1	Glul		Rapsn
Tlr2	Gbp2	Maf		Hsd17b4
Lgals3	Ccl2	Slc2a5		Gpd1l
Csf1	Phf11b	Ckb		Sdcbp
Axl	Trim30a	Ltc4s		Angptl7
Cxcl16	Iigp1	Fscn1		Cndp2
Lpl	Slfn2	P2ry13		Ppp1cb
Ank	Usp18	Gpr34		Arhgap19
Cox6a2	Ifit1	Siglech		Gltp
Capg	Ifi35	Fcrls		Rab7
Fxyd5	Fcgr4	Inpp4b		Fam21
Mif	Igtp	Il21r		Rab5b
Cadm1	Xaf1	Rgmb		Acly
Hif1a	Parp14	Scamp5		Lag3
Tpi1	Ifi204	Gtf2h2		Ace
Pgk1	Irgm1	Abcc3		Smim14
Il4i1	Rtp4	Kctd12		Rnf7
Rhoc	Phf11d	Tjp1		Dusp27
Igf1	Apobec3	Ophn1		Tmod3
Cxcr4	Tap1	Rab3il1		Myh9
Gas7	Tor1aip1	Nr3c1		Ankfy1
Serpine2	Stat1	Nrip1		Rab11fip5
Fabp3	Gm4951	Il10ra		Atp6v1a
Cd200r4	Herc6	Fgd2		Nup214
Apbb2	Ifi206	Gpr56		Rcbtb2
	Ifi209	Slco2b1		Cnot1
	Ifi211	Rhob		Rassf4
	Ifit3b	Ccr5		Ipmk
				Tln1
				Tuba1a
				Add3
				Slc13a4
				Fnip2
				Map1lc3b
				Nxt2
				Mob1a
				Itpr3
				2510009E07Rik
				Cltc
				Prps2
				Psat1
				Abhd4
				Atp6v1g1
				S1pr1
				Pafah1b2
				Gnpda1
				Bnip3
				Rcan3
				Ahcyl2
				Fundc1
				Tef
				Vps35
				Gab1
				Pfkfb3
				Fech
				Ly9
				Cd22
				Pls3
				Sirt2
				Abca9
				Nucks1
				Chchd2
				Isoc1
				Abca2
				Fam172a
				Snap29
				Cad
				Fndc3a
				Hadhb
				Atg3
				Vps29
				Gfpt1
				Gnpda2
				Nbl1
				Pex7
				Btbd7
				Zfp507
				Kcnj9
				Dhrs1
				Sptssa
				Prkci
				Odc1
				Numa1
				C330007P06Rik
				Spg11
				Ank2
				Neurl1a
				Skp1a
				Eif5a2
				Anxa5
				Sulf1
				Fis1
				Hdhd2
				Gpt2
				Spag9
				Idh3a
				Sdk1
				Tex2
				Cryz
				Flnb
				Slc38a3
				Wdfy4
				Adi1
				Cetn2
				Lrp11
				Rpe
				Gsto1
				Kcnj13
				Gabarapl2
				Hcfc1
				Tle1
				Mag
				Tnfaip2
				Mpc1
				Aldh4a1
				Fam210b
				Fblim1
				Galk2
				Dock11
				Plin3
				Immp1l
				Pspc1
				Commd10
				Slc7a10
				Vamp7
				Gm1821
				Efemp2
				Man2a1
				Lypd6
				Tmem8b
				Ifih1
				Gbe1
				Wdr7
				Bfsp1

### Sheet: Sheet1
Keren-Shaul, 2017	Keren-Shaul, 2017	Kraseman, 2017	Kraseman, 2017	Sala-Frigerio, 2019	Sala-Frigerio, 2019	Sala-Frigerio, 2019	Sala-Frigerio, 2019	Ellwanger, 2021; PNAS	Ellwanger, 2021; PNAS	Ellwanger, 2021; PNAS	Ellwanger, 2021; PNAS	Ellwanger, 2021; PNAS	Magusali 2021; BRAIN	Grubman et al., 2021; Nature Comm	Marschallinger et al., 2020; Nature Neuroscience
Table S3	Table S3	Fig 1A (Clust 2), Table S1	Fig 1A (Clust 2), Table S1	text	text	text	text	Dataset_S01	Dataset_S01	Dataset_S01	Dataset_S01	Dataset_S01	Supp Table 4	Fig. 1hii	Supp table 1
FC>1.25, p<0.05	FC<-1.25, p<0.05	Common Affected Genes (up)	Common Affected Genes (down)					log2FC>0.322, Spec>0.8, Spec(other)<0.2	log2FC>0.322, Spec>0.8, Spec(other)<0.2	log2FC>0.322, Spec>0.8, Spec(other)<0.2	log2FC>0.322, Spec>0.8, Spec(other)<0.2	log2FC>0.322	full list		log2FC>0.322, p(adj)<0.05
DAM	Homeostatic	MGnD	Homeostatic	ARM	IRM	Proliferative microglia	Homeostatic	IFN-R	DAM	Cyc-M	MHC-II	Homeostatic	IRM	Plaque-associated (XO4+, CD11c+, DAM+, MgND+)	LDAM
Itgax	Adck2	Apoe	Usp2	Apoe	Ifit3	Top2a	P2ry12	Tspo	Lgals3	Fxyd5	Cd74	Fcrls	Ifit3	Apoe	Pde2a
Mamdc2	Ak3	Axl	Hexb	Cst7	Irf7	Mcm2	Tmem119	Lgals3bp	Plaur	Lmnb1	H2-Q7	Selplg	Ifitm3	Igf1	Ldhb
Cst7	Braf	Ccl2	Il21r	H2-Ab1	Ifit2	Tubb5	Cx3cr1	Parp12	Csf1	Ramp1	H2-Ab1	Cx3cr1	Usp18	Clec7a	Cd63
Fam20c	Tia1	Tlr2	Itga6	Cd74	Ifitm3	Mki67	Cd164	Ifi27l2a	Spp1	Nucks1	H2-Aa	P2ry12	Ifi211	Itgax	Dazap2
Ccl4	Ehbp1l1	Spp1	Bin1	Spp1	Oasl2	Cdk1	Crybb1	Tor3a	Lpl	Anp32b	H2-T23	Gpr34	Ifi204	Axl	Rbbp4
Lmbrd2	Tnrc6c	Cybb	Tgfbr2	Dkk2			Stab1	Bst2	Ank	Glipr1	H2-Oa	Tmem119	Irf7	Cst7	2900026A02Rik
Egr2	N4bp2l1	Msr1	Pla2g15	Clec7a			Ecscr	Ccdc86	Rhoc	Txn1	H2-Eb1	Serinc3	Ifit2	Spp1	Cat
Csf1	Smpd2	Itgax	Rgmb	Itgax				Cxcl10	Cstb	Tspo	H2-Q4	Vsir	Ifi206	Cxcr4	Npl
5430435G22Rik	4930444A02Rik	Clec7a	Plxdc2	H2-Aa				Ifitm3	Capg	Ranbp1	H2-DMb1	Siglech	Oasl2	Gas7	Slc25a5
Ccl3	Casp8	Chi3l3	Csf1r	Ctsb				Eif2ak2	Anxa5	Fkbp2	Psmb9	Calm2	Ifit3b	Serpine2	Kl
Clec7a	Hnmt	Arg1	Mef2a	Ctsd				Trafd1	Il4i1	Ran	Stat1	Ckb	Tgtp2	Gpnmb	E430025E21Rik
Baiap2l2	Tex10	Siglec1	Cmklr1	Gpnmb				Psme2	Cd72	Cdkn2d		Rgs2	Ifi208	Csf1	Adipor1
Tmem154	Ovca2	Cfp	Rap1gds1	Dkk2				Gbp2	Cox6a2	Elob		Ltc4s	Ifit1	Fabp3	Rapsn
Lpl	C1rl	CXCL10	Nuak1	H2-Eb1				Ccl2	Fxyd5	Ifi27l2a		Scoc	Iigp1	Cd200r4	Hsd17b4
Ank	Rpl7l1	Alcam	Hpgds	Bin1				Phf11b	Mif	Hint1		Fscn1	Oas1a	Apbb2	Gpd1l
Zfp692	Fam26f	Fer1l3	F11r	Ms4a6b				March5	Cst7	Ddx39		P2ry13	Ifi207		Sdcbp
Cox6a2	Garnl3	Lilrb4	Gpr34	Siglech				Trim30a	Tpi1	Lsm2		Sox4	Rsad2		Angptl7
Spp1	Dnajc28	Gpx3	Abcc3	Trem2				Iigp1	Pgk1	Snrpd1		Maf	Rtp4		Cndp2
Axl	Nfatc2	Gas7	Basp1	Tyrobp				Slfn2	Cxcl16	Bax		Cd164	Oasl1		Ppp1cb
Igf1	Hist3h2a	Ccrl2	Cst3	Pld3				Sp110	Slc16a3	Dbi		Glul	Oas2		Arhgap19
Gpnmb	Kif13a	Cxcl16	Lair1	Aplp2				Usp18	Pld3	Nudc		Susd3	RP24-84E18.1		Gltp
Ildr2	Ftsj2	Cxcr4	St3gal6					Ifit1	Hif1a	Tubb5		Ecscr	Ccl12		Rab7
Fxyd6	Tmcc1	Gpnmb	X99384					Isg15	Axl	Anp32e		Txnip	Ifi213		Fam21
Psat1	Rbl1	Lgals3	Ckb					Ifit3	Tlr2	Reep4		Crybb1	Zbp1		Rab5b
Il1b	Diexf	Ifi202b	Cxxc5					Ifi35	Ldha	Swi5		Slc2a5	Phf11b		Acly
St14	Zfp398	Csf1	Golm1					Fcgr4	Pkm	Tuba1c		Upk1b	Slfn5		Lag3
4632427E13Rik	Mtf1	Lirb4	Abi3					Igtp	Cadm1	Hmgn1			Mx1		Ace
Birc5	Paqr7	Lag3	Pde3b					Xaf1		Prdx4			Ifi47		Smim14
Gpr65	Mzt2		Cx3cr1					Parp14		H2afz			Ifi209		Rnf7
Cdca8	Fhod1		Scamp5					Ifi204		Hdgf			Gm4951		Dusp27
H2-Q7	Ralgps2		Slco2b1					Irgm1		Rrm2			Oas1g		Tmod3
Etl4	Heatr5a		Pmepa1					Rtp4		Tmsb10			Cxcl10		Myh9
Ifit2	Tbc1d17		Il10ra					Phf11d		Tmpo			Cmpk2		Ankfy1
Capg	Aff1		Nr3c1					Cd47		Tyms			Phf11d		Rab11fip5
Lyz2	Notch1		Gtf2h2					Apobec3		Cdkn1a			Stat1		Atp6v1a
Apoe	Mtmr3		Siglech					Tap1		Calm3			Oas3		Nup214
Slc1a2	1300018I17Rik		Rab3il1					Tor1aip1		Stmn1			Gbp6		Rcbtb2
Pycrl	Rnasel		Lrrc3					Stat1		H2-Q6			Sp100		Cnot1
Ifi27l2a	Gmip		Sall1					Irf7		Mki67			Mx2		Rassf4
Lgi2	Ing2		Inpp4b					Ms4a6b		Pclaf			Slfn2		Ipmk
Ero1lb	AU040320		Nrip1					Il10ra		Dek			Nlrc5		Tln1
Nceh1	Ylpm1		Nfkb1					Dhx58		Hjurp			Ms4a4c		Tuba1a
Ch25h	Pecr		Atp8a2					Epsti1		Arl6ip1			Stat2		Add3
Got1	Rpap3		Mafb					Fgl2		Nap1l1			Rnf213		Slc13a4
Nlrc5	Crls1		Olfml3					Gm4951		Jpt1			Phf11a		Fnip2
H2-D1	Arhgap12		Arhgap5					Herc6		Raly			Bst2		Map1lc3b
Enpp1	Npl		Ltc4s					Ifi206		Sumo2			Ccl2		Nxt2
S1pr1	Zw10		Tgfbr1					Ifi209		Hmgn2			Ifi27l2a		Mob1a
Ell2	Ampd3		Cttnbp2nl					Ifi211		Pcna			Gm12250		Itpr3
mmu-mir-2134-2	Mettl10		Fgd2					Ifit2		Pbk			Pml		2510009E07Rik
Chst1	Rnf139		Ophn1					Ifit3b		Hmgb1			Fgl2		Cltc
Ttr	Riok2		Tmem119					Isg20		Hmgb2			Xaf1		Prps2
Ache	Mtx3		P2ry13					Ly6a		Ube2s			Isg20		Psat1
Asb10	Med21		Fscn1					Ms4a4c		Fam111a			Irgm1		Abhd4
Cd22	Smad7		Ccr5					Oas1a		Ube2c			Tor3a		Atp6v1g1
Crip1	Adcy7		Mertk					Oasl2		Bub3			Parp14		S1pr1
Ifit1	Mrpl37		Kctd12					Rsad2		Top2a			Dhx58		Pafah1b2
Cd83	Zfp263		Tjp1					Samhd1		H2afx			Gm7609		Gnpda1
Fxyd5	Larp7		Gpr56					Slfn5		Hist1h2ap			Ifih1		Bnip3
Fgl2	Golgb1		Slc2a5					Slfn8		H1f0			Helz2		Rcan3
Cybb	Zfp358		P2ry12					Sp100		Acsl5			Ly6e		Ahcyl2
Srebf2	Cspp1		Crybb1					Stat2		Aes			Igtp		Fundc1
Apbb2	Rnf214		Rhob					Trim12a		Anapc5			F830016B08Rik		Tef
Dpp7	Hexim1		Jun					Ube2l6		Arhgef39			Ddx58		Vps35
Cpd	Icosl		Egr1					Zbp1		Asf1b			Trim30a		Gab1
Lyzl4	Arrdc1		Fcrls					Zufsp		Aurka			Gbp4		Pfkfb3
Ifi27l2b	Ddx49		Tgfb1							Aurkb			Gm7592		Fech
Cd63-ps	Zfp467		il10rb							Banf1			Gm4841		Ly9
Tspo	Rnf138									Birc5			Gbp2		Cd22
Mif	Notch2									Cbx3			Ly6a		Pls3
Cadm1	Ube2g2									Ccdc34			Tgtp1		Sirt2
Mblac2	Helz									Ccna2			Gm6904		Abca9
Ifi204	7SK									Ccnb1			BC147527		Nucks1
St8sia6	Spen									Ccnb2			Socs1		Chchd2
Speg	Slc31a2									Ccnf			Eif2ak2		Isoc1
Ccl6	Pibf1									Cdc20			Fcgr1		Abca2
Sulf2	Fbxw7									Cdca2			Slfn9		Fam172a
2010002N04Rik	Stim1									Cdca3			Gm45418		Snap29
Cd52	Sp3									Cdca8			H2-T23		Cad
Acaca	Nae1									Cdk1			Slfn8		Fndc3a
Enpp2	Fyco1									Cdkn2a			Sdc3		Hadhb
Ankrd16	BC005561									Cdkn2c			Gm20559		Atg3
Cd63	Bend6									Cdkn3			Trim30d		Vps29
Kcnj2	Camsap1									Cenpa			Ube2l6		Gfpt1
Myo1e	Rbm18									Cenpe			Batf2		Gnpda2
Scpep1	Mgll									Cenpf			Ccl5		Nbl1
Dhcr7	SCARNA16									Cenpm			Ifi44		Pex7
Ttf1	Sdccag3									Ckap2			Samd9l		Btbd7
Ramp1	Hmgcl									Cks1b			Oas1b		Zfp507
Aplp2	Mtap1s									Cks2			Gm1966		Kcnj9
Rps24-ps3	Prdm2									Ezh2			H2-Q6		Dhrs1
Lgals3bp	Eif2ak1									Fbxo5			Gm5431		Sptssa
9130401M01Rik	Sh3bp5									Fen1			B430306N03Rik		Prkci
Stim2	Rb1									Gmnn			Parp9		Odc1
Cdc42ep3	Dido1									H2afv			Gm8995		Numa1
Cd34	Nsun6									Hmmr			Gm15433		C330007P06Rik
Slamf9	Utp11l									Incenp			Adar		Spg11
H2-K1	Ndfip1									Kif20a			H2-Q7		Ank2
Crlf2	Kdm3b									Kif22			Tnfsf10		Neurl1a
Dpcd	Armc5									Kif23			Znfx1		Skp1a
Trim32	Ccdc97									Knstrn			Ifi35		Eif5a2
Ftl1	Zeb1									Kpna2			Parp12		Anxa5
Gnas	Inpp4b									Lmf2			Herc6		Sulf1
AL928935.1	Acap2									Lsm5			Trim30c		Fis1
Dhx32	Ubfd1									Ncapd2			Irf1		Hdhd2
Tbcd	Sema6d									Nde1			Scimp		Gpt2
Pogk	Trp53i11									Nrm			Nampt		Spag9
Bcl2a1b	Banp									Nuf2			Gm5970		Idh3a
Gm6030	Nudcd2									Nusap1			Trafd1		Sdk1
Gm4902	Zfp691									Nxt2			Gbp3		Tex2
Upp2	2610008E11Rik									Pimreg			Ifi214		Cryz
Cd9	Tmem110									Pkmyt1			C4b		Flnb
Dnajc15	Tubgcp5									Plk1			Phf11c		Slc38a3
Nat8l	Stam									Pmf1			Clic4		Wdfy4
Rps18	Cass4									Prc1			Slc25a22		Adi1
Ctsb	Rassf1									Racgap1			H2-T24		Cetn2
Arap2	Srek1ip1									Rnf26			Lgals9		Lrp11
Cd74	C130039O16Rik									Rrm1			Samhd1		Rpe
Serpine2	Atf7ip									Sae1			Trim30b		Gsto1
Fcgr4	Zranb1									Selenoh			Ly6i		Kcnj13
Glipr1	Kcnd1									Slbp			Fcgr4		Gabarapl2
Gm8129	Sfrs18									Smc2			Daxx		Hcfc1
Cxcl16	Cib1									Smc4			Siglec1		Tle1
Cox6c	Sdccag8									Spc24			Zufsp		Mag
Csf2ra	Nipa2									Tacc3			Gbp9		Tnfaip2
Gm16247	Gpr77									Tcf19			Tpst1		Mpc1
Ccdc88a	Klhl23									Tk1			Gm44935		Aldh4a1
Rap2b	Txndc11									Tpx2			Dck		Fam210b
Pgcp	Hist1h2be												Parp10		Fblim1
Gm11353	Bcl9												Psme1		Galk2
Slc23a2	Taf1d												Ddx60		Dock11
Gusb	Scfd1												Trim25		Plin3
Mrpl27	Fam125b												Prr5l		Immp1l
Echs1	Trim30d												Vcam1		Pspc1
Zdhhc21	Rnf19b												Gbp5		Commd10
Pld3	Cul3												Ogfr		Slc7a10
Gm7331	Trnt1												Zc3hav1		Vamp7
Ndufv3	Zfp748												Epsti1		Gm1821
Adarb1	Setd5												Gpr84		Efemp2
Slc44a1	Ptpn9												Mthfr		Man2a1
Atf3	Atg4c												Tap1		Lypd6
Gm7363	Rg9mtd1												Treml2		Tmem8b
Gm5239	Kdm6b												Slamf8		Ifih1
Rpl36a-ps1	Tmem64												Hap1		Gbe1
Tsta3	Txndc15												Ccdc86		Wdr7
1500012F01Rik	Rbmx												9330175E14Rik		Bfsp1
Tuba1c	Ccdc111												Nmi
Frrs1	Atg16l1												Pik3ap1
Aprt	Klraq1												1600014C10Rik
Tpd52	A630033H20Rik												Etnk1
Ctsz	Pabpn1												Gm17435
Syngr1	Trp53bp1												Tor1aip1
Scd2	2510002D24Rik												Gbp7
Rras	Mdm4												Shisa5
Npc2	1200014J11Rik												Timeless
Gm5805	Sh2d3c												Psmb9
Thbs1	Zfp141												Gm2065
Bola2	Ppfibp2												Irf9
Pkib	Wdr61												Chic1
Gm10136	Rmnd5b												Mybph
Adck5	Mcm3												Tlr3
Gm9493	Lrch3												Gm20429
Gm15772	Rnf215												Apobec3
Sdc3	Zfp68												Zfas1
Gm10186	Rb1cc1												Tctn2
Tyrobp	Ccdc12												Trim12c
Mir682	Efnb1												Dtx3l
Naglu	Csad												Naa25
Gm13192	Zcchc14												Setdb2
Mt1	Rnf185												Gm12216
Arrdc4	D1Ertd622e												2310001H17Rik
Atp11c	Tmem44												Sap30
0610012G03Rik	Ss18												Tapbp
Dusp3	Dpp3												Arid5a
Rpl23	Brd2												Tnf
Gm10443	Gtf2i												Gdap10
Ssr4	Ppp6r3												Creb5
Siglec5	Arhgap4												Cxcl13
Gm13826	Rdx												Gm12185
Gng12	Trib1												Sass6
0610037P05Rik	Dcun1d2												Thbs1
Atp6v0c	Pdlim5												AW011738
Gm10279	3110062M04Rik												Pstpip1
Ssh1	Eps8												Casp4
Gm5963	Accs												Icam1
Fth1	Kdm6a												Baiap2
Myeov2	Kcnk13												Lap3
Gm5244	Rreb1												Dopey2
Hif1a	Fam107b												Pttg1
Gm10076	Arid4a												Nod1
Gm9294	Zbtb20												Ncoa7
Ptplb	Zfp532												Tmem184b
Gm11361	Mfap3												Nup98
Eif4ebp1	Abcc5												H2-T22
Zfyve21	S100a8												Sppl2a
Gm11478	Herc1												Apobec1
Renbp	E230001N04Rik												Rilpl1
Sc4mol	Stambpl1												Rnase6
Ctsl	B230354K17Rik												Rnf114
Tpi1	Tmpo												Cnp
Rpl28-ps1	Fam53b												Rasgef1b
Ctsd	Kpna1												Ms4a6c
Cox6a1	Celf1												Arl5c
Fundc2	Lactb												Comp
Pgk1	Plekha2												5430427O19Rik
Rps16	Arhgef40												4930523C07Rik
Rpl38-ps2	Rere												Tmem221
Rps17	Mknk2												Pcgf5
1810027O10Rik	Setd1b												Nfkbia
1110038B12Rik	Dock4												Cd180
Rps5	Ccl9												Fbxw17
Gm12254	Rnf6												Casp1
AC151602.1	Snx2												Nectin4
Gm5559	Arhgef10l												Xrn2
Nme2	Tnpo1												Enpp4
Pgls	Etv3												Acer3
Rps14	Clcn5												Sertad3
Timm13	BC013712												BE692007
Il4i1	Tcfe3												Marcksl1
Nap1l1	Srsf4												4930479D17Rik
Tnfaip3	Ccl24												Slc31a2
Rpl37	Jmjd6												Gm17106
Rps16-ps2	Arid3a												Naaa
Rpl34	U6atac												Il27
Rpl10a-ps1	Ankrd11												Sgk3
Rps29	Sf1												Nmral1
Rpl38	Usp22												Peli1
Abcd2	Rbbp6												Map3k8
Agpat2	Rbm7												Tap2
Ggh	Gnb4												Naalad2
Adar	Gpam												Mitd1
B2m	Nav3												Slc31a1
Hars2	Ccdc47												Rasa4
Gm10073	E2f3												St8sia1
Padi2	Chd6												Spint1
Dnajb14	Cggbp1												Cfap43
Rpl37a	Bptf												Gm16576
4931406P16Rik	36951												Igbp1
Rps28	Tbl1x												Nono
Eef1b2	Ypel2												Sema4d
Rpl10a	Epn2												Wdr38
Gm7290	Ncoa2												9530082P21Rik
Gm4149	Jmjd1c												Tmem156
Gm6023	Sykb												Usp25
Gm8730	Smndc1												Ankle2
Gm6415	Adrb1												Dcp2
Gm6202	Zbtb7a												Kat2a
Vkorc1	Slc4a7												Pnpt1
Cd68	Crim1												Tdrd7
Eif1ax	Rgs19												Gm14388
Rps27a	1500010J02Rik												Clec2d
Gm13456	Cdk5r1												Gm37639
Gm13226	Mrc1												Gm26522
Rhoc	Neurl1a												Zbtb5
Rps24	Dbp												Plpp2
mmu-mir-703	Cd33												Klf2
Vegfb	Ip6k1												Rnpep
St6gal1	Chsy1												Snhg4
Gm13436	Pxn												Trim21
Mpeg1	Rab39												Ppfia4
Cryz	Aagab												Sik3
Itgb1bp1	Lgals8												Selenot
Mthfs	Rapgef6												Cd81
BC029722	Pptc7												G530011O06Rik
Gm16238	Itga9												Bcl3
Ptprm	Mex3b												Tcof1
Nsmce1	Stard9												Triobp
Bloc1s1	Gab1												Gm45191
Rpl18-ps1	Sbf2												Prpf38a
Fuca1	Slfn8												E130215H24Rik
Hcfc1r1	Ldb1												Parp11
Asna1	Gng2												Rmdn2
Timm9	Il21r												Apmap
Pea15a	Pwwp2a												Asb13
Rpl28-ps3	Zfp36l2												Ugcg
Rpl30	Eng												Tmem219
Usp12	Myo1b												Zc3h12c
H2-DMa	Tle3												Cpne3
Nampt	Myst3												Gm45109
2410015M20Rik	Cryba4												Gm13212
Rplp2-ps1	Rgmb												Fmnl2
Prdx1	Itgav												Morn1
Ccdc132	Ppp2r5e												Gm25405
Gltp	Tmem100												Rab43
Scand1	Gimap6												Il1rap
Chst11	Mkrn1												Pla2g16
	Pld1												Katna1
	Arap3												Akr1b3
	Ttc7												Cyp2r1
	Gnb2												Papd7
	Slc46a1												Pgap2
	Akna												Slc16a7
	Tmem170b												A230050P20Rik
	D14Abb1e												Itpr1
	Bmf												Ybey
	Ssbp3												Susd6
	Tnfrsf11a												Btaf1
	Clk1												Mocs1
	Rgl1												Naprt
	Ppp1r9a												Mov10
	Cnot8												Csgalnact2
	Pdlim4												Ppwd1
	Rapgef5												Daam1
	Ggt5												Tesk1
	Ptp4a3												5430403G16Rik
	Abca9												Afap1
	Adora3												Zfp933
	Hlf												Mthfsd
	Il7r												Kbtbd8
	Snx6												Fbxo7
	Med12l												Sfxn2
	Pten												Mrps27
	Pecam1												9430034N14Rik
	Kif21b												Gm15446
	Hist1h1e												Fhad1
	Scamp5												Cstf3
	Gtf2h2												Abhd13
	Plxna4												RP23-162P10.8
	Abcc3												Gm10766
	Hps3												Armc5
	Tnrc6b												Tfip11
	Dock10												Tbc1d1
	Sash3												Cep104
	Upk1b												Snx15
	Akap13												Ybx3
	Fbrsl1												Osm
	Fam110a												Poli
	Asb2												Armc9
	Tagap												Fam122b
	Klf7												A730017L22Rik
	Abl1												Epb41l3
	Frmd4a												3110043O21Rik
	Slco4a1												Ccdc122
	Sult1a1												Nt5dc1
	Klf2												Taf11
	Ier5												Letm1
	Hfe												Fam71e1
	Tspan14												Zfyve9
	Kctd12												Tmem128
	Sqrdl												Ppp1r15a
	Ttyh3												Klhl8
	Etv5												Anxa6
	Cybasc3												Mfsd7a
	Tppp												Ptch1
	Kcnk12												Tctn1
	Grap												Ripk1
	Usp24												Dnajc17
	Gp9												Enox2
	Snta1												Inpp1
	Chd9												Atl2
	Sesn1												Pus10
	Rtn1												Acad10
	Commd8												3110001I22Rik
	Fchsd2												RP24-406I15.3
	Arhgap27												2610044O15Rik8
	Klhdc8b												Trappc9
	Zfp652												Socs3
	Tjp1												Atic
	Adrb2												Slamf6
	Ophn1												Nudcd1
	Tob2												Nfkbid
	Rab3il1												Psd
	Mtss1												Arl13b
	Lifr												Gas8
	P2rx7												Asah2
	Slc1a3												Acd
	Slc9a9												Cntln
	Prkcd												Rcbtb1
	Rogdi												Npnt
	Adrbk1												Zfp946
	Ms4a6b												Rpgrip1l
	Adap2												Tdp2
	Zfp710												Rnf115
	B4galt4												Mcur1
	Idh2												Atp11a
	Vasp												Ttc37
	Sla												Hpn
	Cep68												Nicn1
	Eef2k												Brap
	Chst7												Wdr59
	Tuba1a												Kctd13
	Slc2a5												Echdc1
	Sox4												Zfp418
	Tcf4												Ubxn2b
	Atp6v0a2												Tmtc4
	Fam46a												Cdk17
	Slc40a1												Batf
	Tnfrsf1b												Ccdc181
	Gbp7												Cant1
	Ggta1												Gorab
	Igfbp4												Tspan32
	Hs6st1												Shq1
	Ivns1abp												Ano8
	Mgat1												Phactr1
	BC035044												Gm6745
	Ets1												Laptm4a
	Tsc22d3												Ccdc28a
	Nfkbia												Gm12403
	Dapp1												Prkcb
	Pik3r1												Lca5l
	Tgm2												Simc1
	Il16												Ivd
	Serpinf1												Wipi1
	Sh2b3												Nudt8
	Dusp6												Pvr
	Elmo1												Npm3
	Ssh2
	Cebpd
	Tpst2
	Gna15
	Nr3c1
	Fez2
	Zfp36l1
	Lpar6
	Tm6sf1
	Irf2bp2
	Gpc2
	Nrip1
	Lrba
	Filip1l
	Stab1
	Susd3
	Snn
	Il10ra
	Rps6ka1
	Ckb
	Clec4a2
	Alox5ap
	Il6ra
	Fam105a
	Fgd2
	Calm2
	Ltc4s
	Lyn
	Gpr56
	Crybb1
	Tmem173
	Srgap2
	Ifngr1
	Fscn1
	Txnip
	Ecscr
	Lpcat2
	Cmtm6
	Zfhx3
	Malat1
	Slco2b1
	Rhob
	Glul
	Ccr5
	P2ry13
	Maf
	Cd164
	Marcks
	Cx3cr1
	Tmem119
	P2ry12
