## Supplemental Table 7 for "Microglial senescence contributes to female-biased neuroinflammation in the aging mouse hippocampus: implications for Alzheimer’s disease"

### Sheet: Figure 7A - part 1
© 2000-2023 QIAGEN. All rights reserved.
Canonical Pathways	CD11b_YFvYM	Cx3_YFvYM	CD11b_OFvOM	Cx3_OFvOM			Select pathways shown in figure
Pathogen Induced Cytokine Storm Signaling Pathway	N/A	N/A	3.464	1.89			Canonical Pathways	CD11b_YFvYM	Cx3_YFvYM	CD11b_OFvOM	Cx3_OFvOM
TREM1 Signaling	N/A	N/A	2.449	2			Pathogen Induced Cytokine Storm Signaling Pathway	N/A	N/A	3.464	1.89
Hepatic Fibrosis Signaling Pathway	N/A	-1	2.714	0.707			TREM1 Signaling	N/A	N/A	2.449	2
NF-κB Signaling	N/A	N/A	2.236	2			NF-κB Signaling	N/A	N/A	2.236	2
IL-8 Signaling	N/A	-2	1.89	N/A			Tumor Microenvironment Pathway	N/A	N/A	2.828	1
Tumor Microenvironment Pathway	N/A	N/A	2.828	1
Role Of Chondrocytes In Rheumatoid Arthritis Signaling Pathway	N/A	-0.447	2	1.342
Cardiac Hypertrophy Signaling (Enhanced)	N/A	N/A	2.887	0.378
Pulmonary Fibrosis Idiopathic Signaling Pathway	N/A	-0.447	2	-0.816
Cardiac β-adrenergic Signaling	N/A	N/A	2	N/A
Role of Pattern Recognition Receptors in Recognition of Bacteria and Viruses	N/A	N/A	N/A	2
VEGF Signaling	N/A	N/A	2	N/A
STAT3 Pathway	N/A	N/A	2	N/A

### Sheet: Figure 7A - part 2
© 2000-2023 QIAGEN. All rights reserved.						Select pathways shown in figure
Diseases and Bio Functions	CD11b_YFvYM	Cx3_YFvYM	CD11b_OFvOM	Cx3_OFvOM		Diseases and Bio Functions	CD11b_YFvYM	Cx3_YFvYM	CD11b_OFvOM	Cx3_OFvOM
Migration of cells	N/A	-0.533	4.131	1.448		Migration of cells	N/A	-0.533	4.131	1.448
Migration of endothelial cells	N/A	-1.99	1.415	-2.609		Adhesion of phagocytes	N/A	N/A	2.933	2.069
Recruitment of cells	N/A	1.124	4.018	0.569		Binding of professional phagocytic cells	N/A	N/A	2.013	2.635
Adhesion of immune cells	N/A	1.067	2.483	1.933		Cell movement of antigen presenting cells	N/A	0.94	2.597	1.015
Adhesion of blood cells	N/A	1.387	1.933	2.063		Migration of phagocytes	N/A	0.152	2.356	0.89
Development of vasculature	N/A	-1.291	2.764	1.196
Angiogenesis	N/A	-1.291	2.753	1.196
Recruitment of leukocytes	N/A	1.257	3.639	0.192
Adhesion of phagocytes	N/A	N/A	2.933	2.069
Vasculogenesis	N/A	-1.493	2.952	0.479
Vascularization	N/A	-0.762	2.701	1.278
Binding of professional phagocytic cells	N/A	N/A	2.013	2.635
Migration of vascular cells	N/A	-1.934	2.278	0.354
Cell movement of antigen presenting cells	N/A	0.94	2.597	1.015
Chemotaxis	N/A	0.239	3.883	-0.341
Cell movement of phagocytes	N/A	0.629	2.972	0.419
Spermatogenesis	-2	-2	N/A	N/A
Leukocyte migration	N/A	0.038	3.807	0.144
Cell movement of leukocytes	N/A	-0.232	3.281	0.367
Inflammatory response	N/A	0.435	3.338	-0.053
Migration of phagocytes	N/A	0.152	2.356	0.89
Chemotaxis of neutrophils	N/A	0.298	2.433	-0.343
Cell movement of neutrophils	N/A	0.648	2.328	-0.003
Cell movement of granulocytes	N/A	0.162	2.244	0.334
Apoptosis of endothelial cells	N/A	-0.277	N/A	2.003
Gonadogenesis	N/A	-2.207	N/A	N/A
Development of reproductive system	N/A	-2.207	N/A	N/A
Binding of neutrophils	N/A	N/A	N/A	2.033

### Sheet: Figure 7A - part 3
© 2000-2023 QIAGEN. All rights reserved.						Select pathways shown in figure
Upstream Regulators	CD11b_YFvYM	Cx3_YFvYM	CD11b_OFvOM	Cx3_OFvOM		Upstream Regulators	CD11b_YFvYM	Cx3_YFvYM	CD11b_OFvOM	Cx3_OFvOM
CYP1B1	2	2	2	2		IL33	N/A	-0.152	3.75	3.308
IL33	N/A	-0.152	3.75	3.308		TNF	N/A	-0.182	4.014	2.967
TNF	N/A	-0.182	4.014	2.967		CSF2	N/A	N/A	3.759	2.517
CSF2	N/A	N/A	3.759	2.517		TREM2	N/A	N/A	3.273	2.964
TREM2	N/A	N/A	3.273	2.964		IFNG	N/A	-1.149	3.737	0.605
IFNG	N/A	-1.149	3.737	0.605		CSF1	N/A	N/A	3.519	1.599
CG	N/A	-2.061	2.355	-0.941		SPI1	N/A	N/A	2.586	2.401
EGF	N/A	-2.185	2.153	0.92		IL3	N/A	N/A	2.619	2
CEBPA	N/A	-0.784	2.957	1.482		IL1B	N/A	N/A	2.559	1.731
CSF1	N/A	N/A	3.519	1.599		TET2	N/A	N/A	2.121	2
ESR1	N/A	-1.435	-0.239	3.412		APP	N/A	N/A	3.422	0.289
miR-1-3p (and other miRNAs w/seed GGAAUGU)	N/A	N/A	-2.416	-2.618		DNMT3A	N/A	N/A	0.816	2.345
SPI1	N/A	N/A	2.586	2.401
FGF2	N/A	-1.983	2.697	0.282
ERK1/2	N/A	-1.919	2.945	-0.06
LAMA4	N/A	N/A	-2.646	-2.236
CX3CL1	N/A	N/A	2.646	2.236
CNTF	N/A	N/A	3.13	1.731
IL3	N/A	N/A	2.619	2
Alpha catenin	N/A	N/A	-2.2	2.412
GRN	N/A	N/A	-3.464	-1.134
MYD88	N/A	N/A	3.169	1.426
FN1	N/A	N/A	3.44	1.129
AGT	N/A	-0.662	3.221	0.587
Akt	N/A	N/A	2.399	1.987
Tnf (family)	N/A	N/A	2.893	1.488
TREM1	N/A	N/A	3.412	0.943
Ifn	N/A	N/A	1.912	2.433
IL1B	N/A	N/A	2.559	1.731
HGF	N/A	-1.783	2.412	N/A
CREB1	N/A	-2.16	2.01	N/A
SP1	N/A	N/A	2.55	1.583
TET2	N/A	N/A	2.121	2
IL13	N/A	N/A	2.627	-1.348
VEGFA	N/A	-2.197	0.82	-0.799
PTH	N/A	N/A	1.725	2.024
RUNX1	N/A	N/A	1.698	2.016
APP	N/A	N/A	3.422	0.289
IKBKG	N/A	N/A	2.416	-1.254
IL2	N/A	N/A	2.115	1.549
PLCG2	N/A	N/A	2.414	1.192
GDF2	N/A	N/A	2.219	-1.38
AR	N/A	0.08	2.75	0.735
TGFB1	N/A	N/A	2.581	0.969
CHUK	N/A	N/A	2.297	-1.195
FOXO3	N/A	-0.447	-2.449	-0.569
IL1	N/A	N/A	2.433	0.999
Tgf beta	N/A	N/A	2.669	-0.694
IL6	N/A	-1.188	2.059	0.067
TSC2	N/A	N/A	-3.093	-0.22
P38 MAPK	N/A	N/A	2.668	-0.595
IKZF1	N/A	N/A	-2.188	1.062
Interferon alpha	N/A	N/A	3.246	N/A
PGR	N/A	N/A	2.21	-0.994
DNMT3A	N/A	N/A	0.816	2.345
NFkB (complex)	N/A	N/A	2.945	-0.204
JUN	N/A	N/A	3.088	0.048
HMG20A	N/A	N/A	2.828	-0.302
HIF1A	N/A	N/A	2.533	-0.586
APOE	N/A	N/A	-2.619	0.492
NPC1	N/A	N/A	-3.104	N/A
IL1A	N/A	N/A	3.102	N/A
SMARCA4	N/A	N/A	2.355	-0.712
cytokine	N/A	N/A	2.219	0.816
IL5	N/A	N/A	2.945	N/A
TFEB	N/A	N/A	2.912	N/A
KLF6	N/A	N/A	2.879	N/A
EPAS1	N/A	N/A	2.173	-0.626
EIF4E	N/A	N/A	2.779	N/A
TGFBR1	N/A	N/A	N/A	-2.77
Immunoglobulin	N/A	N/A	2.173	0.593
PRKCD	N/A	N/A	2	0.728
CD40LG	N/A	N/A	2.727	N/A
GATA2	N/A	N/A	N/A	-2.709
NFKB1	N/A	N/A	2.63	N/A
EGR1	N/A	N/A	2.626	N/A
CD36	N/A	N/A	2	0.625
ERK	N/A	N/A	2.621	N/A
IL15	N/A	N/A	2.613	N/A
HMGB1	N/A	N/A	2.602	N/A
miR-16-5p (and other miRNAs w/seed AGCAGCA)	N/A	N/A	-2.599	N/A
ARNT	N/A	N/A	2.596	N/A
NR1H4	N/A	N/A	-2.38	-0.197
IL18	N/A	N/A	2.569	N/A
PDGF BB	N/A	N/A	2.295	0.266
Ige	N/A	N/A	2.52	0.041
IHH	N/A	N/A	2.2	0.294
HTT	N/A	N/A	2	-0.487
L2HGDH	N/A	N/A	-2.433	N/A
KRAS	N/A	N/A	N/A	2.425
MAP2K1	N/A	N/A	2.415	N/A
MITF	N/A	N/A	2.385	N/A
NFE2L2	N/A	N/A	2.368	N/A
PI3K (complex)	N/A	N/A	2.368	N/A
TLR7	N/A	N/A	2.353	N/A
SKIV2L	N/A	N/A	-2.236	N/A
HDAC1	N/A	N/A	N/A	-2.236
CDK19	N/A	N/A	-2.236	N/A
RGS4	N/A	N/A	2.236	N/A
FLCN	N/A	N/A	-2.236	N/A
CD38	N/A	N/A	2.236	N/A
DICER1	N/A	N/A	-2.236	N/A
Klrk1	N/A	N/A	2.232	N/A
ETS1	N/A	N/A	2.23	N/A
CEBPB	N/A	-2.228	N/A	N/A
ADAM12	N/A	N/A	N/A	2.224
BCR (complex)	N/A	N/A	2.219	N/A
SLC15A4	N/A	N/A	2.219	N/A
Ap1	N/A	N/A	2.219	N/A
NAB2	N/A	N/A	-2.216	N/A
KAT6A	N/A	N/A	N/A	-2.213
NOSTRIN	N/A	N/A	-2.207	N/A
BRD4	N/A	N/A	2.2	N/A
CD3	N/A	N/A	2.186	N/A
TICAM1	N/A	N/A	2.183	N/A
ANGPT2	N/A	N/A	2.171	N/A
Lh	N/A	-2.166	N/A	N/A
TCR	N/A	N/A	2.129	N/A
PTEN	N/A	N/A	-2.119	N/A
F2	N/A	N/A	2.085	N/A
Creb	N/A	-2.08	N/A	N/A
OSM	N/A	N/A	2.026	N/A
ELOVL3	N/A	N/A	N/A	2
HRG	N/A	N/A	2	N/A
CSF	N/A	N/A	2	N/A
GPS2	N/A	N/A	-2	N/A
RETNLB	N/A	N/A	2	0
RNF31	N/A	N/A	-2	N/A
SIGLEC8	N/A	N/A	2	N/A
SIX2	N/A	N/A	2	N/A
NOTCH4	N/A	-2	N/A	N/A
NEUROG3	N/A	N/A	2	N/A
CYP27B1	N/A	N/A	-2	N/A
FRS3	N/A	N/A	2	N/A
GNAI3	N/A	N/A	2	N/A
PDCD1	N/A	N/A	-2	N/A
TRAF3IP2	N/A	N/A	2	N/A

### Sheet: Figure 7G
© 2000-2023 QIAGEN. All rights reserved.
Upstream Regulators	CD11b_YFvYM	Cx3_YFvYM	CD11b_OFvOM	Cx3_OFvOM		Upstream Regulators	CD11b_YFvYM	Cx3_YFvYM	CD11b_OFvOM	Cx3_OFvOM
lipopolysaccharide	N/A	0.645	5.13	1.969		LY294002	N/A	2	-3.195	-1.346
tetradecanoylphorbol acetate	N/A	-1.903	3.937	1.019		beta-estradiol	N/A	-1.891	3.265	0.299
LY294002	N/A	2	-3.195	-1.346		cholesterol	N/A	N/A	2.6	1.964
forskolin	N/A	-2.411	1.832	-1.759		lipopolysaccharide	N/A	0.645	5.13	1.969
PD98059	N/A	N/A	-3.762	-1.956		SB203580	N/A	N/A	-3.418	-1.942
beta-estradiol	N/A	-1.891	3.265	0.299		PD98059	N/A	N/A	-3.762	-1.956
SB203580	N/A	N/A	-3.418	-1.942		raloxifene	N/A	N/A	1.616	2.236
kainic acid	N/A	-2.127	2.392	0.492		kainic acid	N/A	-2.127	2.392	0.492
cholesterol	N/A	N/A	2.6	1.964		tetradecanoylphorbol acetate (TPA)	N/A	-1.903	3.937	1.019
hydrogen peroxide	N/A	N/A	3.295	-0.929		poly rI:rC-RNA	N/A	-0.492	2.53	1.193
poly rI:rC-RNA	N/A	-0.492	2.53	1.193		deferoxamine	N/A	N/A	2.18	0.478
cobalt chloride	N/A	-1.982	2.185	N/A		ethanol	N/A	N/A	2.735	1.189
ethanol	N/A	N/A	2.735	1.189
raloxifene	N/A	N/A	1.616	2.236
E. coli B4 lipopolysaccharide	N/A	N/A	2.97	-0.853
PP2/AG1879 tyrosine kinase inhibitor	N/A	N/A	-2.608	1.091
triptolide	N/A	N/A	-2.449	1.134
N-acetyl-L-cysteine	N/A	0.861	-2.579	-0.132
U0126	N/A	N/A	-3.41	N/A
E. coli B5 lipopolysaccharide	N/A	0	3.251	N/A
D-glucose	N/A	-0.646	2.414	N/A
camptothecin	N/A	N/A	0.707	-2.333
cardiotoxin	N/A	N/A	2.828	N/A
cuprizone	N/A	N/A	2.813	N/A
salmonella minnesota R595 lipopolysaccharides	N/A	N/A	2.78	N/A
tretinoin	N/A	N/A	2.457	-0.317
aspirin	N/A	N/A	-2.345	0.378
deferoxamine	N/A	N/A	2.18	0.478
metribolone	N/A	0.326	2.259	N/A
wortmannin	N/A	N/A	-2.459	N/A
simvastatin	N/A	N/A	N/A	-2.441
actinomycin D	N/A	N/A	-2.429	N/A
Salmonella enterica serotype abortus equi lipopolysaccharide	N/A	N/A	2.425	N/A
pyrrolidine dithiocarbamate	N/A	N/A	-2.401	N/A
carbon tetrachloride	N/A	N/A	2.401	N/A
aldosterone	N/A	N/A	2.172	0.221
lenalidomide	N/A	N/A	N/A	-2.378
4-hydroxytamoxifen	N/A	N/A	2.371	N/A
decitabine	N/A	N/A	N/A	-2.276
docosahexaenoic acid	N/A	N/A	-2.236	N/A
Go 6976	N/A	N/A	-2.236	N/A
concanavalin a	N/A	N/A	2.219	N/A
Bay 11-7082	N/A	N/A	-2.213	N/A
TO-901317	N/A	N/A	2.162	N/A
cocaine	N/A	-2.143	N/A	N/A
SP600125	N/A	N/A	-2.038	N/A
maneb	N/A	N/A	N/A	2
pyridaben	N/A	N/A	N/A	2
1-palmitoyl-2-oleoylphosphatidylserine	N/A	N/A	2	N/A
tyrphostin AG490	N/A	N/A	-2	N/A
